# Modification of RNAs in natural rG4 (MoRNiNG), A Database of RNA Modification Sites Associated with the Dynamics of RNA Secondary Structures

**DOI:** 10.1101/2025.09.11.675469

**Authors:** Yicen Zhou, Shanxin Lyu, Shiau Wei Liew, Xi Mou, Ian Hoffecker, Jian Yan, Yu Li, Chun Kit Kwok, Jilin Zhang

## Abstract

RNA structures are essential building blocks of functional RNA molecules. Profiling secondary structures *in vivo* and in real-time remains challenging because RNAs exhibit dynamic structures and complex conformations. Besides the stem-loop canonical secondary structure, the non-canonical structure RNA G-quadruplex (rG4) is of great interest for its potential as a drug target. Early studies have demonstrated that RNAs can form distinct secondary structures. However, it is not well understood how distinct RNA structures, formed from the same RNA sequences, function within the transcriptome. The factors driving and regulating structure transitions remain poorly investigated. Inspired by a segment in the *HOXB9* mRNA capable of forming multiple structures, we found that many RNA segments across the transcriptome exhibit multi-faceted structure-forming potential. For the *HOXB9* case, we demonstrated that RNA modification influences RNA structure and binding with RNA binding proteins. Therefore, we collected RNA modification sites naturally occurring in the putative G-quadruplex-forming sequences (PQSs) of transcripts and developed MoRNiNG, a freely accessible database at https://www.cityu.edu.hk/bms/morning. The database is designed and organized by reliability tiers determined by the resolution of RNA modification sites and capable of including various large datasets. We experimentally validated the influence of m6A, m5C, and A-to-I editing on rG4-forming sequences and provided evidence to support the modification switch concept. The diversity and transition of secondary structures from the same RNA segment offers valuable insights into the regulation of RNA structure dynamics.
