## Supplemental Tables for "Modification of RNAs in natural rG4 (MoRNiNG), A Database of RNA Modification Sites Associated with the Dynamics of RNA Secondary Structures": Table S2.xlsx

### Sheet: Sheet1
Table S2 Literature sources of RNA modifications and PQS in nine species
Species Modification	Human	Mouse	Rhesus monkey	Chimpanzee	Pig	Rat	Zebrafish	HIV-1	SV40
m6A	22575960 22608085 23453015 24209618 24284625 24316715 24981863 25456834 25491922 25611135 26121403 26404942 26593424 27117702 27371828 27572442 27773535 27773536 28017614 28052920 28297667 28297716 28344040 28525753 28637692 28854373 28920958 28965759 29109479 29186125 29249359 29290617 29476152 29489750 29507755 29659627 29902206 29924987 30048615 30065315 30104368 30154548 30212448 30232453 305…	22575960 22608085 23817550 24394384 24981863 24981864 25412662 25456834 25569111 25683224 26121403 26404942 26526723 28398475 28637692 28809392 28809393 29033321 29335608 29346752 29429926 29535189 29547716 29777057 29855337 29855379 29879109 30048615 30056831 30065315 30107516 30401835 30428350 30429466 30514900 30728504 30867593 31015515 31037292 31061465 31154015 31257032 31279658 31281898 316…	28052920	28052920	28267806	29109479 31281898	28192787 28869969	25103489 27117054 30834310	30834310 29447282
m5C	22344696 23604283 28418038 29106616 30009162 30526041 30872485 31061524 31358969 38168991	27306184 28077169 28418038 29364877 31061524	-	-	-	29106616	-	-	-
m1A	26863196 29072297 29106616 29107537 30872485 31548705 31719534	26863196	-	-	-	29106616	-	-	-
pseudouridine	23118484 25219674 26075521 29106616 30872485 31819270 36302990 39349603	26075521	-	-	-	29106616	-	-	-
m7G	31031083 31031084 31520064	31031084	-	-	-	29106616	-	-	-
m5U	31361898	-	-	-	-	-	-	-	-
A-to-I editing	15258596 15342557 15545495 16100382 16594986 18684997 19478186 21960545 22028664 22327324 23291724 23474544 24163250 24183664 26449202 26487287 27587585 29129909 29165639 29233923 29796672 29967493 30204160 30559470 31158229 32596459	16940548 22524474 24163250	-	-	-	-	-	-	-
m6Am	26121403 28002401	-	-	-	-	-	-	-	-
2’-O-Me	23118484 28031372 28504680 29106616 37316584 36323972	-	-	-	-	-	-	-	-
PIQS	34520206	-	-	-	-	-	-	-	-
