## Supplemental Tables for "Modification of RNAs in natural rG4 (MoRNiNG), A Database of RNA Modification Sites Associated with the Dynamics of RNA Secondary Structures": Table S3.xlsx

### Sheet: Sheet1
Table S3 Oligos used for experiments in the study
Oligo name	Sequence	Note
Positive control for gel staining	AGGGAAGGGAGGGGGUGCCUGUGGGG
Negative control for gel staining	UUAGAAUUAGAAUUAGGGUUAGGG
Original	GGGACAAGUGGUCUGGGACAGGGAGGAGCAAC
Mut1GG2UU	UUGACAAGUGGUCUGGGACAGGGAGGAGCAAC
Mut2GG2UU	GGGACAAGUGGUCUGGGACAGGGAUUAGCAAC
m6A	GGGACAAGUGGUCUGGGACAGGGAGGAGCAAC	red A means m6A
Mutated	AGAACAAAUGAUCUAGAACAAGAAAGAACAAC
Xist	AGGGUGGGACAGGAGGC
Xist with m6A	AGGGUGGGACAGGAGGC	red A means m6A
MALAT1	AGGGUGGGCUUUUGUUGAUGAGGGAGGGG
MALAT1 with m5C	AGGGUGGGCUUUUGUUGAUGAGGGAGGGG	red C means m5C
Kmt2d	UGGGCCCACAGGGGAGGGCUAUGGGC
Kmt2d-m5C	UGGGCCCACAGGGGAGGGCUAUGGGC	red C means m5C
Kmt2d-2m5C	UGGGCCCACAGGGGAGGGCUAUGGGC	red C means m5C
ABHD2	UGGGUCUGGGAAGGAGCCUGGGG
ABHD2 with A to I	UGGGUCUGGGAIGGAGCCUGGGG	red I means A to I editing site
