## Supplemental Tables for "Modification of RNAs in natural rG4 (MoRNiNG), A Database of RNA Modification Sites Associated with the Dynamics of RNA Secondary Structures": TableS1.xlsx

### Sheet: Sheet1
Table S1 Approaches of RNA modification detection with credibility and literature sources in nine species
Modifications Species	m6A	m5C	m1A	pseudouridine	m7G	m5U	A-to-I editing	m6Am	2’-O-Me
Human	CIMS_miCLIP:(High)	Aza-IP:(High)	miCLIP:(High)	CeU-Seq:(High)	m7G-miCLIP-Seq:(High)	FICC-Seq:(High)	RNA-Seq:(High)	miCLIP:(High)	Nm-Mut-seq:(High)
	(10.1038/nmeth.3453)	(10.1038/nbt.2566)	(10.1038/nmeth.3453)	(10.1038/nchembio.1836)	(10.1038/s41422-019-0230-z)	(10.1093/nar/gkz658)	(10.1038/s41592-018-0017-z)	(10.1038/nmeth.3453)	(10.1038/s41422-023-00836-w)
	CITS_miCLIP:(High)	BS-seq-with-improved-protocol:(High)	m1A-IP-seq:(High)	DM-Ψ-seq:(High)	m7G-seq:(High)	miCLIP:(High)	miR-mmPCR-seq:(Medium)		Nm-seq:(High)
	(10.1038/nmeth.3453)	(10.1038/s41594-019-0218-x)	(10.1038/s41592-019-0550-4)	(10.1038/s41589-019-0420-5)	(10.1016/j.molcel.2019.03.036)	(10.1038/nmeth.3453)	(10.1101/gr.224386.117)		(10.1038/nmeth.4294)
	DART-seq&Bullseye:(High)	RBS-Seq:(High)	m1A-MAP:(High)	Ψ-seq:(High)	BoRed-seq&m7G-RIP-seq:(Medium)		DARNED:(Low)		RiboMeth-seq:(High)
	(10.1016/j.molcel.2021.12.038)	(10.1073/pnas.1817334116)	(10.1016/j.molcel.2017.10.019)	(10.1016/j.cell.2014.08.028)	(10.1016/j.molcel.2019.03.040)		(10.1093/bioinformatics/btq285)		(10.1007/978-1-4939-6807-7_13)
	DART-seq:(High)	RNA-BisSeq:(High)	m1A-quant-seq:(High)	RBS-Seq:(High)			RADAR:(Low)		Nm-REP-seq:(High)
	(10.1038/s41592-019-0570-0)	(10.1093/nar/gkn954)	(10.1038/s41592-019-0550-4)	(10.1073/pnas.1817334116)			(10.1093/nar/gkt996)		(10.1007/s11427-022-2210-0)
	m6ACE-seq:(High)	UBS-seq:(High)	m1A-seq:(Medium)	BACS:(High)			Protocol for analyzing RNA editing in mature miRNAs using deep sequencing data:(Low)		Modomics:(Low)
	(10.1038/s41467-019-13561-z)	(10.1038/s41587-023-02034-w)	(10.1038/nature16998)	(10.1038/s41592-024-02439-8)			(10.1007/978-1-4939-2291-8_14)		(10.1093/nar/gkab1083)
	miCLIP:(High)	m5C-RIP-seq:(Medium)	RBS-Seq:(High)	PRAISE:(High)
	(10.1038/nmeth.3453)	(10.1007/978-1-4939-9045-0_24)	(10.1073/pnas.1817334116)	(10.1038/s41589-023-01304-7)
	m6A-REF-seq:(High)	Modomics:(Low)		Modomics:(Low)
	(10.1126/sciadv.aax0250)	(10.1093/nar/gkab1083)		(10.1093/nar/gkab1083)
	m6A-seq-with-improved-protocol:(High)
	(10.1016/j.celrep.2014.05.048)
	m6A-SAC-seq:(High)
	(10.1038/s41596-022-00765-9)
	m6A-CLIP/IP:(High)
	(10.1101/gad.269415.115)
	m6A-Label-seq:(High)
	(10.1016/j.xpro.2021.101096)
	PA-m6A-Seq:(High)
	(10.1007/978-1-0716-1374-0_8)
	MAZTER-seq:(High)
	(10.1016/j.cell.2019.06.013)
	meCLIP:(High)
	(10.1261/rna.078543.120)
	miCLIP2&m6Aboost:(High)
	(10.1093/nar/gkab485)
	GLORI:(High)
	(10.1038/s41587-022-01487-9)
	m6A-Seal-seq:(Medium)
	(10.1038/s41589-020-0525-x)
	m6A-seq:(Medium)
	(10.1038/nature11112)
	Prediction by CNN model:(Low)
	(10.1093/nar/gkaa811)
	ELIGOS:(Low)
	(10.1093/nar/gkaa620)
Mouse	DART-seq&Bullseye:(High)	BS-seq-with-improved-protocol:(High)	m1A-seq:(Medium)	CeU-Seq:(High)	m7G-seq:(High)	-	RADAR:(Low)	-	-
	(10.1016/j.molcel.2021.12.038)	(10.1038/s41594-019-0218-x)	(10.1038/nature16998)	(10.1038/nchembio.1836)	(10.1016/j.molcel.2019.03.036)		(10.1093/nar/gkt996)
	m6A-CLIP/IP:(High)	RNA-BisSeq:(High)
	(10.1101/gad.269415.115)	(10.1093/nar/gkn954)
	m6A-Label-seq:(High)
	(10.1016/j.xpro.2021.101096)
	MAZTER-seq:(High)
	(10.1016/j.cell.2019.06.013)
	miCLIP:(High)
	(10.1038/nmeth.3453)
	m6A-REF-seq:(High)
	(10.1126/sciadv.aax0250)
	m6A-seq:(Medium)
	(10.1038/nature11112)
	m6A-seq-with-improved-protocol:(High)
	(10.1016/j.celrep.2014.05.048)
	miCLIP&m6Aboost:(High)
	(10.1093/nar/gkab485)
	miCLIP2&m6Aboost:(High)
	(10.1093/nar/gkab485)
	Prediction by CNN model:(Low)
	(10.1093/nar/gkaa811)
Rhesus monkey	m6A-seq:(Medium)	-	-	-	-	-	-	-	-
	(10.1038/nature11112)
Chimpanzee	m6A-seq:(Medium)	-	-	-	-	-	-	-	-
	(10.1038/nature11112)
Pig	m6A-seq:(Medium)	-	-	-	-	-	-	-	-
	(10.1038/nature11112)
Rat	m6A-REF-seq:(High)	Modomics:(Low)	Modomics:(Low)	Modomics:(Low)	Modomics:(Low)	-	-	-	-
	(10.1126/sciadv.aax0250)	(10.1093/nar/gkab1083)	(10.1093/nar/gkab1083)	(10.1093/nar/gkab1083)	(10.1093/nar/gkab1083)
	m6A-seq:(Medium)
	(10.1038/nature11112)
Zebrafish	miCLIP:(High)	-	-	-	-	-	-	-	snOPY
	(10.1038/nmeth.3453)								(10.1186/1756-0500-6-426)
	m6A-seq:(Medium)
	(10.1038/nature11112)
	m6A-CLIP:(Medium)
	(10.1038/nature21355)
HIV-1	PA-m6A-Seq:(High)	-	-	-	-	-	-	-	-
	(10.1007/978-1-0716-1374-0_8)
SV40	PA-m6A-Seq:(High)	-	-	-	-	-	-	-	-
	(10.1007/978-1-0716-1374-0_8)
